# Potentiating the anti-tumor response of tumor infiltrated T cells by NAD^+^ supplementation

**DOI:** 10.1101/2020.03.21.001123

**Authors:** Yuetong Wang, Fei Wang, Lihua Wang, Shizhen Qiu, Yufeng Yao, Xuexue Xiong, Xuyong Chen, Quanquan Ji, Jian Cao, Dake Li, Liye Zhang, Ruoning Wang, Haopeng Wang, Gaofeng Fan

**Affiliations:** School of Life Science and Technology, ShanghaiTech University, Shanghai, China; Department of Gynecology, International Peace Maternity and Child Health Hospital, School of Medicine, Shanghai Jiao Tong University Shanghai, China; Center for Childhood Cancer and Blood Diseases, Hematology/Oncology & BMT, The Research Institute at Nationwide Children’s Hospital, Ohio State University, Columbus, OH, United States; State Key Laboratory of Cell Biology, Shanghai Institutes for Biological Sciences, Chinese Academy of Sciences, Shanghai 200031, China; Department of Gynecology, Women’s Hospital of Nanjing Medical University, Nanjing Maternity and Child Health Care Hospital, Nanjing, China

**Author notes:** Equal Contribution (Yuetong Wang, Fei Wang, Lihua Wang, Shizhen Qiu).

## Abstract

Tumor immunotherapies have provided clinical benefits, yet great potential remains for optimizing therapeutic effects. Here, we show that low NAD^+^ levels restrict the function of tumor infiltrating T lymphocytes (TILs). TILs harvested from human ovarian tumor tissues showed decreased NAD^+^ levels compared with T cells from paired peripheral blood samples. The combination of whole-genome CRISPR and large-scale metabolic inhibitor screens implicated the NAD^+^ biosynthesis enzyme nicotinamide phosphoribosyltransferase (NAMPT) is required for T cell activation. Further isotopic labeling and LC-MS studies confirmed that NAD^+^ depletion suppressed mitochondrial energy biosynthesis in T cells. Excitingly, NAD^+^ supplementation significantly enhanced the tumor cell-killing efficacy of CAR-T cells *ex vivo*, and extended animal survive in both adoptive CAR-T model and immune checkpoint blockade treatment models *in vivo*. This study demonstrates an over-the-counter nutrient supplement NAD^+^ could robustly boost the efficacy of T cell-based immunotherapy and provides insights into the cellular basis of T cell metabolic reprogramming in treating cancers.

**One Sentence Summary:** NAD^+^ supplementation during cancer immunotherapies significantly enhances T cell activation and tumor killing capacity.
