## supplemental table 3 for "Potentiating the anti-tumor response of tumor infiltrated T cells by NAD^+^ supplementation"

### Sheet: NAD metabolic enzymes 
sgRNA	Sequence	Gene	Gene ID
sgRNA1	TGGATTGTTATTAGGCCGGT	TRIP12 9320
sgRNA2	TTATTAGGCCGGTTGGACAT
sgRNA3	CCACAAGACGACTCAATAGGAGG
sgRNA4	TGGCAGTGGCGTGATGATCGGGG
sgRNA5	TTACTATTGGCTAACGGGTT
sgRNA6	GGACCGCTTCGATGGAATACTGG	HUWE1 10075
sgRNA7	GACCTGTTGGACCGCTTCGATGG
sgRNA8	TTCCATCGAAGCGGTCCAAC
sgRNA9	CGCTGGTTTGATGATCGCTCTGG
sgRNA10	GCTGGTTTGATGATCGCTCTGGG
sgRNA11	CGTCACCTCGGAGCAGTCGA	NAPRT 93100
sgRNA12	AAGAACGCAGGATCCGTGTC
sgRNA13	CGCGGCTTCGCTTGATCGCAGGG
sgRNA14	GCGCGGCTTCGCTTGATCGCAGG
sgRNA15	CAAGCGAAGCCGCGCTGCGT
sgRNA16	CTGGGAATGACAAAGCCCTCAGG	NAMPT 10135
sgRNA17	GCTCACTTGGTTAACTTCAAAGG
sgRNA18	CATAGGAGCATCTGCTCACTTGG
sgRNA19	TTTTGTTGGGATCAGCAACTGGG
sgRNA20	GGGATGGAACTACATTCTTG
sgRNA21	GCTGTCCACCAGGGCTGCCA	QAPRT 23475
sgRNA22	GCTGCTGCCGCCCGTCACCC
sgRNA23	GGGGCCTGCCCCGCTGACCA
sgRNA24	GGTGCGGGCGGCCAGACAGG
sgRNA25	GAGATATGACACTGCAATTT	NRK1(NMPK1-NCBI) 54981
sgRNA26	GCTTTCCATCCAGCAGGAAA
sgRNA27	GGAAAGCGCAAGACACTCTG
sgRNA28	GTCAGCCATTTCCTGCTGGA
sgRNA29	GATCACGCAGCAGTTGGGCA	NRK2(NMPK2-NCBI) 27231
sgRNA30	GGATCACGCAGCAGTTGGGC
sgRNA31	GAGCAGGCTGTTGGTCAGCG
sgRNA32	GACGGCTTCAAACAGTGGGA
sgRNA33	GGGATGGAACTACATTCTTG	NamPRT 10135
sgRNA34	GCTCACTTGGTTAACTTCAA
sgRNA35	CATAGGAGCATCTGCTCACT
sgRNA36	GGAACAGAATAGCCTGGAAC
sgRNA37	GATTGAATGAACCACAAGCA	NMNAT1 64802
sgRNA38	GAGAACCACTTCAGTCTTCT
sgRNA39	GGAAGGTACACAGTTGTCAA
sgRNA40	GACTCATTCCTGCCTATCAC
sgRNA41	GGAAGGTTTATTGTGATTGG	NMNAT2 23057
sgRNA42	GACTCCTATGGAAAACAGGT
sgRNA43	GAAGGTTTATTGTGATTGGC
sgRNA44	GGATGCAGAAGGACTCCAGC
sgRNA45	GATGGGGTTAAAGGAGCCAC	NMNAT3 349565
sgRNA46	GCACCTGCGCATGTTTGAGG
sgRNA47	GATGAAGAGCCGAATACCTG
sgRNA48	GGTTAAAGGAGCCACAGGCC
sgRNA49	GCACTCGTTTCAAGTCCTAG	NADS 55191
sgRNA50	GACTTGAAACGAGTGCAAGA
sgRNA51	GCAGATGATGTCCTGAGTGA
sgRNA52	GAGACTCCACAAGGGCCGCT
sgRNA53	GTTCCAGCGTGTCTATGTTC	SIRT1 23411
sgRNA54	GCAAACTTGAAGAATGGTCT
sgRNA55	GAACATAGACACGCTGGAAC
sgRNA56	GACACGCTGGAACAGGTTGC
sgRNA57	GGACGAGCTGACCTTGGAAG	SIRT2 22933
sgRNA58	GCTCAGCCTGGGCAGCCAGA
sgRNA59	GACGCTCCTTCTGGCTGCCC
sgRNA60	AGACGCTCAGCCTGGGCAGC
sgRNA61	GCCGGCATCAGCACACCCAG	SIRT3 23410
sgRNA62	GTACGATCTCCCGTACCCCG
sgRNA63	GGAGTTCAAAAATGGCCTCG
sgRNA64	GCCCCTTGTCATGAAGCAGC
sgRNA65	GGATGCTTTGCACACCAAGG	SIRT4 23409
sgRNA66	GGCTGGTGGGAGGAGAATTG
sgRNA67	GGGCGAGAAACTTCGTAGGC
sgRNA68	GTGCTCAAAGCCCAGTGTGC
sgRNA69	GCTGGGAAATCAATCGACTT	SIRT5 23408
sgRNA70	GTGTGGACGCTGGAGGCTTC
sgRNA71	GCTTCAGGCCACAATATAGC
sgRNA72	GCCGAGTGTGAGACCCGGCT
sgRNA73	GGGGGTCGAAGATCTGTGGG	SIRT6 51548
sgRNA74	GGGGGGTCGAAGATCTGTGG
sgRNA75	GGTCTGGCAGTCTTCCAGTG
sgRNA76	GTCTGGACCATGGAGGAGCG
sgRNA77	GCAGTGTCCACACTCCATTA	SIRT7 51547
sgRNA78	GCGTCTATCCCAGACTACCG
sgRNA79	GTGTGGACACTGCTTCAGAA
sgRNA80	GGTGATGCTCATGTGGGTGA
sgRNA81	GCGGGACATGTTCACCCTGG	CD38 952
sgRNA82	GCCTAGCAGCGTGTCCTCCA
sgRNA83	GCTGATGACCTCACATGGTG
sgRNA84	GCTGGACCTGTGTGAACTGA
sgRNA85	CGAGTCGAGTACGCCAAGAG	PARP1 142
sgRNA86	AAGTACGTGCAAGGGGTGTA
sgRNA87	GCTTAAAGGGCTTGTAACGC
sgRNA88	CTCAGACACAACTCGGATGT
sgRNA89	TTGGGTCTCCCTGAGACGTA
sgRNA90	GAGGAAAAGCTAATAAGGAC	PARP2 10038
sgRNA91	GACAAGCAAGATGGTATGCC
sgRNA92	GAAAGCAAAAGAGTTAATAA
sgRNA93	GGCTGGAGGAAAAGCTAATA
sgRNA94	GAGGGCCCTGAGAAGAAGAA	PARP3 10039
sgRNA95	GCCCTGAGAAGAAGAAGGGC
sgRNA96	GGCCTTGAGGGCCTCAGCGG
sgRNA97	GGGCCCTCAGTCTGTACCCA
sgRNA98	GACTGCTCCAGTTCCATGGA	PARP4 143
sgRNA99	GATCAGAAGGCGAGCAGTTC
sgRNA100	GACTAAAGTGAATGTAATCT
sgRNA101	GCATATCACAAGCAATACCA
sgRNA102	GACCTCCATCATCACGAGCG	PARP5A 8658
sgRNA103	GTGAGTCTGTTATTGTGCCA
sgRNA104	GTCCACGCTCGTGATGATGG
sgRNA105	GGGAAGATCGATGTGTGCAT
sgRNA106	GTCCAAGCACGTGATGATGG	PARP5B 80351
sgRNA107	GGAAAGATTGATGTTTGCAT
sgRNA108	GGTCTGCACCATGTCGCAAA
sgRNA109	GTCAATCTCCTTTTGCGACA
sgRNA110	GAATCAGAGGAATTTCTCTA	PARP6 56965
sgRNA111	GGAATTTCTCTATGGCGTTC
sgRNA112	GTGAGAACTCTGTATCCATC
sgRNA113	GGAAGCTGATGTTGATGTGG
sgRNA114	GCTAATCCACATTATGGAAA	PARP7 25976
sgRNA115	GGAGGCTGCACTACACAGTC
sgRNA116	GTTGGAGCTAATCCACATTA
sgRNA117	GGTGAGTGTGGTACTGCAAC
sgRNA118	GCTATTCTATGAAAAATTAC	PARP8 79668
sgRNA119	GATTCCGAAGAATTTTATTA
sgRNA120	GCCAACATCTGAGGATCATT
sgRNA121	GGCCACATGCAGTTTCTCTC
sgRNA122	GCAGCTTACAATGAAAAATC	PARP9 83666
sgRNA123	GAAGTCCTCCAGAATAAGTT
sgRNA124	GGGCCACATTGAATGGCAGA
sgRNA125	GCATGGATGATCTGTTTGCA
sgRNA126	GAAAACCGCCGACGCTCTGG	PARP10 84875
sgRNA127	GTCCCCCTCCAGAGCGTCGG
sgRNA128	GTAGAGAGTGAGCAGCTCG
sgRNA129	GCCATTGCAACCCTGGGACG
sgRNA130	GTATTCACATTCTCCCAGTG	PARP11 57097
sgRNA131	GAATACTCAAGTACCATATC
sgRNA132	GCTCAGCTCAAGAAAAAAAG
sgRNA133	GATTGTGCAGAGGAATAAGC
sgRNA134	GTCCCCAAACACTCTTAGCC	PARP12 64761
sgRNA135	GTTGGGTATGAGCTCAGACC
sgRNA136	GTCCCCTGTGGGACAAAAAG
sgRNA137	GCCTCCTCTTTTTGTCCCAC
sgRNA138	GCATAAAAAAAGGATCACTT	PARP13 56829
sgRNA139	GCCTCCCTCAGGCTCGTCCA
sgRNA140	GAAAGGTGCTGGCCATCATG
sgRNA141	GGAACTCAGGACATCCAGCC
sgRNA142	GTCTAATGATGACTTTCAAG	PARP14 54625
sgRNA143	GTTACCTTTCAAAAGCACAT
sgRNA144	GGAGCGGATATGAGGCCCCG
sgRNA145	GTTTACCACCAGCAGCAGCG
sgRNA146	GAATAAATCCCAACAAGGCC	PARP15 165631
sgRNA147	GCTTCAATCCAAACCAAAGA
sgRNA148	GTGGAGATGTTCTGTACATC
sgRNA149	GGTAACATATTCATGACAAG
sgRNA150	GGTCTCATAAAATTTGGCGT	PARP16 54956
sgRNA151	GTCGCGCTTGTAGCTCTGCA
sgRNA152	GACAATCCACAGTGCAGGGA
sgRNA153	GCCATGGGGGCTGTATATGA
sgRNA154	GATCGCGGACGGGTTGTGCC	TPT1 7178
sgRNA155	GGGTTGTGCCTGGAGGTGGA
sgRNA156	GGTTGTGCCTGGAGGTGGAG
sgRNA157	GATCCCGACATGGAAGGAGA	MACROD1 28992
sgRNA158	GGAGGAGCCCAGGTATAAAA
sgRNA159	GATGGCGTCCACCTCCAGCT
sgRNA160	GCCAACAGCTCCCTGCTCGG
sgRNA161	GAAGCAAAGTGTGGAAGAAA	MACROD2 140733
sgRNA162	GTCAACACTGTCACTGTGCC
sgRNA163	GAGGACACACCTAGGATGCC
sgRNA164	GATGAAAATATTACAAAAGG
sgRNA165	GGGCCTGGGGAAGACCTGCC	ALC1 9557
sgRNA166	GGATATTCTCCAAGACTATA
sgRNA167	GCCATTTTGATGAAAGACCT
sgRNA168	GCTGAGGCGAGTGAAAGCTG
sgRNA169	GTGGATACACTACCAAGCTG	GDAP2 54834
sgRNA170	GTGTATCCACATCCACAAAC
sgRNA171	GAAAGTATCTTCATGCTTGC
sgRNA172	GCTTGCAGGGCCTGATTTGA
sgRNA173	GACCAGTTTATTGCTGGGGA	CHFR 55743
sgRNA174	GTTTATTGCTGGGGAAGGAA
sgRNA175	GGTGTACAGGAAGAATGAAC
sgRNA176	GGCCAGGCAGCCGTAGCAGC
sgRNA177	GGGGAGACGGTGATCGGCCG	APLF 200558
sgRNA178	GAGGCACCAGTAGTCTCATG
sgRNA179	GATGGTCCATAGGGACATTC
sgRNA180	GGGAGACGGTGATCGGCCGC
sgRNA181	GCAGACAAATGGCACATTCA	RNF146 81847
sgRNA182	GATCGATCAGTAGCAGGGGG
sgRNA183	GAGCTTCATGGCTTGGAAAG
sgRNA184	GGCTTGTCAAGGAAATCCTC
sgRNA185	GCCATGTCACGGCCAGGCCA	Deltex1 1840
sgRNA186	GGGAAGCCCAGACCATTCAC
sgRNA187	GTTCTCAATGTGGTGGCACA
sgRNA188	GCTGCCCGTGTGCCTGACGC
sgRNA189	GGTGAGGTGGCCCACAGCTA	Deltex2 113878
sgRNA190	GCTGGTGTACACCTGCACCA
sgRNA191	GGGTTTGTTGTACGGTGCAA
sgRNA192	GGAGAGGCTGGAGCGGTAGA
sgRNA193	GATGAGTGTTAAGGCAGCCG	Deltex4 23220
sgRNA194	GGTAGCTTGACCACTCCAGG
sgRNA195	GAACATGCCGCCTCCTGGAG
sgRNA196	GACAGCACAGGCACCATTCG
sgRNA197	GAGCTAATAGACATGGATGC	DDHD2 23259
sgRNA198	GGATTCACAGCAGCTGGAAG
sgRNA199	GTCATCAGTGCAGTCACAAC
sgRNA200	GTGACGGAGATGGATCTGAC
sgRNA201	GGAAAAGTTGTTCATCAACC	XPA 7507
sgRNA202	GCCCCAAAGATAATTGACAC
sgRNA203	GAATCCACATCATTCACAAT
sgRNA204	GAAACTCTACTTAAAGTTAC
sgRNA205	GGACTGATTTCCCTTTCTCG	MSH6 2956
sgRNA206	GGATGAATGTTCCATCAAAG
sgRNA207	GAACATTCATCCGCGAGAAA
sgRNA208	GGGTGGTTGTAAACCAGACA
sgRNA209	GCATGTTTGAGAAACTAGAG	DNA ligase III(LIG3-NCBI) (DNL3) 3980
sgRNA210	GGCCACCACAAAAAAAATCG
sgRNA211	GTCCTCGATTTTTTTTGTGG
sgRNA212	GAGGTCCTCGATTTTTTTTG
sgRNA213	GGCAGTTCAGCTGGAGGCGC	XRCC1 7515
sgRNA214	GTGCTGGTGGGCAGTTCAGC
sgRNA215	GCAGTTCAGCTGGAGGCGCT
sgRNA216	GATGGTCTTCTCGCCTGCCT
sgRNA217	GCGCTTGAGTGCCGAAACTG	POLE 5426
sgRNA218	GGACATGTGCCGGATGGCCA
sgRNA219	GCGGCCGCCAAGGCCAAGCT
sgRNA220	GCCATCCGGCACATGTCCTC
sgRNA221	GAGTTATCTATTGCTATCCG	DNA-PK catalytic subunit (PRKDC-NCBI) 5591
sgRNA222	GAATACTTTTCTGGGTCTTC
sgRNA223	GGAGAGTGTTTCAGACTCTT
sgRNA224	GGCGTGTGAAACTTAGGCGG
sgRNA225	GTGATCTCCGAGATACAGGT	Ku70 (XRCC6-NCBI)2547
sgRNA226	GGTGATCTCCGAGATACAGG
sgRNA227	GTTGCGGAAGGTTCGCGCCA
sgRNA228	GACGACTCCCATAGATCTGA
sgRNA229	GATGCAGGAAATCAGTAGTT	ATM 472
sgRNA230	GTGAAATATCTCAGCAACAG
sgRNA231	GATATAAAAAGTGGCTTAGG
sgRNA232	GGATGCTGTTCTCAGACTGA
sgRNA233	GTCTCCGCCGACTGTGTTGA	CENP-A 1058
sgRNA234	GAGGATCCGGGGCCTTGAGG
sgRNA235	GGGCCAGTTGCACATCCTTT
sgRNA236	GCAACTGGCCCGGAGGATCC
sgRNA237	GATGTCCGTCAGAACCCATG	p21 1026
sgRNA238	GGCGCCATGTCAGAACCGGC
sgRNA239	GACTGTGATGCGCTAATGGC
sgRNA240	GCGCCATGTCAGAACCGGCT
sgRNA241	GCTTGTAGATGGCCATGGCG	p53 7157
sgRNA242	GCAGTCACAGCACATGACGG
sgRNA243	GTGCTGTGACTGCTTGTAGA
sgRNA244	GATGGCCATGGCGCGGACGC
sgRNA245	GCACACGCAGCTGCTTTCCA	NONO 4841
sgRNA246	GGCAATCTCCGCTAGGGTTC
sgRNA247	GACCAGTTAGATGATGAAGA
sgRNA248	GTCCCTCTTCATCATCTAAC
sgRNA249	GTAGAATACCCATCATCTCT	RBMX 27316
sgRNA250	GTTATGGAGGTCCACCTCGA
sgRNA251	GACTATTCAGATCATCCAAG
sgRNA252	GCTGCATCCTTAGCGTCTGC
sgRNA253	GCAGACTACAGAAGATGAAC	PARG 8505
sgRNA254	GGTTTTGATGAACAAGAAGA
sgRNA255	GGCTCTGAGGATGTTGGTAC
sgRNA256	GACTCTCTCCTCCTTCAAAT
sgRNA257	GTATCTTCTCCCCATCCTGG	ADPRH 141
sgRNA258	GGAGAAGATACACCGGCAGT
sgRNA259	GAGTGCAGCTGGAGATGCCC
sgRNA260	GGGGTACTACAATGGGAAGT
sgRNA261	GGATGATCTGTACCGGGAGA	ADPRHL1 113622
sgRNA262	GGAGATGGTGAGATGCTATG
sgRNA263	GCACAGCCTTCAATGGTAGC
sgRNA264	GTGCCTGGATGATCTGTACC
sgRNA265	GGCTAGCAGGGACTGCACCA	ADPRHL2 54936
sgRNA266	GGTGCAGTCCCTGCTAGCCA
sgRNA267	GCAGTCCCTGCTAGCCAAGG
sgRNA268	GTGTAGTACAAGGCTTCTGT
sgRNA269	GCAGCCTCGGAAGCGCGAGA
sgRNA270	GAGGATTGTCGCATGGGCGC	C6of130 221443
sgRNA271	GACAATCCTCACTGATACAG
sgRNA272	GTGATCTAAAAAATGTGCAA
sgRNA273	GGGCTAAAGAGTCTGTTTTC
sgRNA274	GACGCCGGCGACCAGTACCA	NT5E 4907
sgRNA275	GATCGAGCCACTCCTCAAAG
sgRNA276	GCGACGCTACTCCTCGCCCT
sgRNA277	GTGCAAAATCGTAAGCTCCC
sgRNA278	GTTGCAATAATCTGTGGTTC	PNP 4860
sgRNA279	GCAGGTTCCACATGTATGAA
sgRNA280	GTGGGTACCCTTCATACATG
sgRNA281	GGCAGGTTCCACATGTATGA
sgRNA282	GCTTAGATAGGTGTCCTTGG	NNMT 4837
sgRNA283	GGTAATCCCGAGGGTTAAAA
sgRNA284	GGAATCAGGCTTCACCTCCA
sgRNA285	GCTGAGCACGCAGTCAGCCG
sgRNA286	GCTCAGGGGCATAAAACGAC	CD157 (BST1)683
sgRNA287	GAGCGATGTTCTGTATGGCA
sgRNA288	GTGATCCACGTCATGCTGAA
sgRNA289	GATGGATGCCCTTTTCCAAA
sgRNA290	GAGGCTGCAGGACCAGCACC	NUDT1 4521
sgRNA291	GGCCGGTGGAATGGCTTTGG
sgRNA292	GGCATGAAAAAGCGAGGCTT
sgRNA293	GGAGAACTCGCTGAGGCTGC
sgRNA294	GCCACATGCTCTCAAGGCCA	NUDT2 318
sgRNA295	GAGGAAGCAGGCATAGAAGC
sgRNA296	GGGAACTCAATTATGTGGCC
sgRNA297	GGCCAGCTGACCATTATTGA
sgRNA298	GTAGTCGCCATCCAGACAGA	NUDT3 11165
sgRNA299	GACAGATGGATTGTCCCTGG
sgRNA300	GCCCGAGGAGGAGCCAAGTG
sgRNA301	GATTGTCCCTGGAGGAGGCA
sgRNA302	GAACCCGAGGAGGAACCTGG	NUDT4 11163
sgRNA303	GCACCGCCAGGTTCCTCCTC
sgRNA304	GGAAAACTAGGCAGACTTCT
sgRNA305	GTATCTGGAAAAGCTAAAGC
sgRNA306	GAGAAGATTCCGTTGGTTCT	NUDT5 11164
sgRNA307	GAAGTGTTCTCTGCAGCACG
sgRNA308	GTGAAGTGTTCTCTGCAGCA
sgRNA309	GAAACAGTTCCGACCACCAA
sgRNA310	GTGGTGAAAGCAGAAGCCCA	NUDT6 11162
sgRNA311	GTACAGCAATGGCGATCAGA
sgRNA312	GGATATGCTTCACATCAAGT
sgRNA313	GCATATCCTGGTAATCTGCT
sgRNA314	GTTCACCGTCCGGTCAGAGA	NUDT7 283927
sgRNA315	GCTGCATCATCCATGTCTGT
sgRNA316	GCCGAATCCTGCTGAAGTTA
sgRNA317	GGCCTATTTCCTGCATCCAC
sgRNA318	GGCCCTGCGGGAAACCCGGG	NUDT8 254552
sgRNA319	GCTGGGCCTGGCAGTGCCCG
sgRNA320	GCTCCTCCCGGGTTTCCCGC
sgRNA321	GTGCCCGAGGAGCACGTGTG
sgRNA322	GCTCGGACGTCTCCTTACCC	NUDT9 53343
sgRNA323	GTGGCAAGACTATAAGCCTG
sgRNA324	GAGACTGCAGTGTATTCCAC
sgRNA325	GGTGGGCAGATCCTCAGATC
sgRNA326	GTACGAAGAGGCGGGAGTCA	NUDT10 170685
sgRNA327	GCCCGCTTCTTGAACCCCTC
sgRNA328	GGGAAGATTCGGTTAGCATT
sgRNA329	GACCGCTGGATCGTGCCGGG
sgRNA330	GTGCTTCCGGAGCGAACGCG	NUDT11 55190
sgRNA331	GTTCGAAGACGCCCAGGAGC
sgRNA332	GGGAAGTTAGGCCGGCTCCT
sgRNA333	GCACCGCCCGGCTCCTCCTC
sgRNA334	GGAGATATTGCCAAGTTAAC	NUDT12 83594
sgRNA335	GAAGTTTCATTGAGAAGAGA
sgRNA336	GATCAATTGTCAATAAATCA
sgRNA337	GAAGACTGTCCTAGTCTCAA
sgRNA338	GCAAGCTATTCCACAATACA	NUDT13 25961
sgRNA339	GAAAATTTTTTTGGTGCTAT
sgRNA340	GCCAGCCACGTTCTTCTTGG
sgRNA341	GCAGCCCACCAAGAAGAACG
sgRNA342	GAATGGTGCCCAGAAGTCCT	NUDT14 256281
sgRNA343	GGAACTGCTTCACCAACACC
sgRNA344	GAGGTGGAGCGCCGCTTCCC
sgRNA345	GGAGGAAGTGGCTTGCAAGG
sgRNA346	GTTGCGTCCTCCTGGGGAAG	NUDT15 55270
sgRNA347	GCTGGCAGTTTCCAACTCCC
sgRNA348	GTGAAGAGCTGCTTCTTCCC
sgRNA349	GCATCCGCGTTGCGTCCTCC
sgRNA350	GCTGAACCGCGAGCTGCGCG	NUDT16 131870
sgRNA351	GCGTGGCCCTGACCCGACGT
sgRNA352	GCAGCTCCCACGTCGGGTCA
sgRNA353	GAGCTGTTGGCTGTGGAGGC
sgRNA354	GGAGCTGAAGCAGATCAGCC	NUDT16L 84309
sgRNA355	GAAGAGCTGCCCAGGGTTGG
sgRNA356	GCTTCGTGGACCGGCGCTTC
sgRNA357	GGGCTGCCTGCGCCTCACCG
sgRNA358	GACTGTCTTGCTAACCCGAA	NUDT17 200035
sgRNA359	GAGGTTGGGGGAAACGCTCA
sgRNA360	GCTCAGGGTGCGTGCCCTTC
sgRNA361	GGTCCCTCTGGGTTTATGGG
sgRNA362	GGAGGGGCCCCGCTCCTCCA	NUDT18 79873
sgRNA363	GTGTTCCTCGCTCGCCCCAC
sgRNA364	GCTCCATTCTCCCCGCAGGC
sgRNA365	GGCGCTGCAGCGGGAGGTGA
sgRNA366	GCCCGTCTACCCCGACTTGG	NUDT19 390916
sgRNA367	GGGCGCACAGCCGCAGGAAG
sgRNA368	GGGCCTGGTGGGGAAGTCCT
sgRNA369	GGAAGAAGGCCGTGTCAAAG
sgRNA370	GTACCTAGCAAAATCAGGCT	NUDT20 167227
sgRNA371	GCATTGTCTCTTTCCTCGCT
sgRNA372	GGTACCTAGCAAAATCAGGC
sgRNA373	GAAATCCAAGTAAAACCAAT
sgRNA374	GAGCTGTCCTTCTCGTAGAG	NUDT21 11051
sgRNA375	GCAGACGAAGCCCCTCACCC
sgRNA376	GCAGTAACACATGGGGTAGC
sgRNA377	GGAATGAGGAGGACTGTAGA
sgRNA378	GTGGGCGACGGTCATGGGCG	NUDT22 84304
sgRNA379	GCCTCGTCCCCACCTGGCAG
sgRNA380	GCTGCTGCAGTGCCCTGGCG
sgRNA381	GGTCTCCCAGATGGCAGTGA
sgRNA382	GACTACGTGCGCCAGACG	ZAP70 7535
sgRNA383	TTCTACTCGCGCGACCCCGA
sgRNA384	GTGACTACGTGCGCCAGACG
sgRNA385	ACCGACGTTTAATCGAGGTC	NTC
sgRNA386	GTAGAACGAGCCAACCATTT
sgRNA387	CCAGAGACAAGAACACGTTC
sgRNA388	GCAGGTCTAAGATATAAGGT	CBL 867
sgRNA389	GTTGTGTCAGAACCCAAAGC
sgRNA390	GATAGTACGGAGATGCTGGT

### Sheet: NAD-mitochondrial enzymes
sgRNA	Sequence	Gene	Gene ID
sgRNA391	GAGGAAGCCCGCCGTGTTTA	ALDH5A1 7915
sgRNA392	GAGAAGGGCGTGTCTTCGGC
sgRNA393	CTCTTTATAGCTTGCAAGCC
sgRNA394	GGAGTTCATTACTTCGGAAG
sgRNA395	GTGTATAGGGCCGGACGACC	CYB5R3 1727
sgRNA396	TTCCATCAATTCGAGCCGAG
sgRNA397	GCGCGGATCACCTGCAGCAT
sgRNA398	AGGCATCACCCCGATGCTGC
sgRNA399	GTATAATGGGTAGTAATTCG	ETFDH 2110
sgRNA400	TTGTATCCCTACATCGTTAG
sgRNA401	CCCTTGGACAGACATACCTA
sgRNA402	CTCCTTCAGTCCAATCCCGT
sgRNA403	ATGAGATGACCCGTATTATC	IDH2 3418
sgRNA404	TGCTTCTAGATGCCGACAAA
sgRNA405	CGAGGTCAAAATACTTTAGC
sgRNA406	GGCCACCCAGAAGTACAGTG
sgRNA407	GGTCTCGGTGTGACACCAAG	IDH3A 3419
sgRNA408	TCCGCTAGTGACTTGTGTGC
sgRNA409	AATATAGGTCTCTCGGCTGC
sgRNA410	GCATCTAGGCACCTATTCAG
sgRNA411	CCGCGGCGCACGCTGCATCG	IDH3B 3420
sgRNA412	CAATTGAGGCCGAGGACGTG
sgRNA413	CTACCTCAGCCGCATATCAT
sgRNA414	AGCTAGCCTCCTATGATATG
sgRNA415	GTGCCGCCCGCCATACTTAG	IDH3G 3421
sgRNA416	CAGCCTCCGTCCGCTAAGTA
sgRNA417	ATGCCATCATGGCCATCCGC
sgRNA418	TACTGAAAAGATGTTCCTCG
sgRNA419	CCCGTAGGGGCCTACAACGT	ND1 4535
sgRNA420	GAATGCCATTGCGATTAGAA
sgRNA421	CGTAGGGGCCTACAACGTTG
sgRNA422	TACAATGAGGAGTAGGAGGT
sgRNA423	TGGTAGAGTAGATGACGGGT	ND2 4536
sgRNA424	GGTAGAGTAGATGACGGGTT
sgRNA425	TTGATTGGTAGTATTGGTTA
sgRNA426	TGAGTATTGATTGGTAGTAT
sgRNA427	ATGACATAACTATTAGTGGC	ND3 4537
sgRNA428	AGGGATGACATAACTATTAG
sgRNA429	TCACTCATAGGCCAGACTTA
sgRNA430	GCCTATGAGTGACTACAAAA
sgRNA431	AGGTTGGGGAACAGCTAAAT	ND4 4538
sgRNA432	TGATGCTAATAATTAGGCTG
sgRNA433	TTTTTGGAAAGTCATGTCAG
sgRNA434	GAGGGATGATGCTAATAATT
sgRNA435	TAGGCCCACCGCTGCTTCGC	ND4L 4539
sgRNA436	GCCGCCTGCGAAGCAGCGGT
sgRNA437	CTTTGCCGCCTGCGAAGCAG
sgRNA438	TGCCGCCTGCGAAGCAGCGG
sgRNA439	AATAAAGGTGGATGCGACAA	ND5 4540
sgRNA440	TTTGTTAGGGTTAACGAGGG
sgRNA441	TTTTTTGTTAGGGTTAACGA
sgRNA442	GGTGGTTATAGTAGTGTGCA
sgRNA443	TTGTAATTGAGATTGCTCGG	ND6 4541
sgRNA444	TTGAGATTGCTCGGGGGAAT
sgRNA445	AGAGGGGTCAGGGTTGATTC
sgRNA446	CGTTGATTAGTAGTAGTTAC
sgRNA447	GTGCAGTGCAAACTGCGCTA	NDUFA10 4705
sgRNA448	CGCTCTTCACCTCGTTGTAG
sgRNA449	CCCCTCGCCACCGACTATAA
sgRNA450	GGATAATGAATCCCCGCTTC
sgRNA451	AGCCGTCATGCCGGGGATAG	NDUFA8 4702
sgRNA452	GACAGTGACGAAATAACTGC
sgRNA453	CTATCACTCAAGACCAAGAC
sgRNA454	TCGTCACTGTCGCAAACAGC
sgRNA455	TTTAGGACGCATGGGGTCAC	NDUFA9 4704
sgRNA456	TGCTGTGTTGTACTACTCGT
sgRNA457	GGTTGACAACATATCGCCCC
sgRNA458	GGTGGACGTTCCTCAGTCAG
sgRNA459	AGTCACCTGCGCGAGCACTA	NDUFAB1 4706
sgRNA460	GCAAAGTCCCGAGCCTCGTC
sgRNA461	ATGGCCATGGAAGACGAATT
sgRNA462	TGGATGCCCTCTAACGTCAA
sgRNA463	CTCACCGCGCTCCTTGCGTT	NDUFB7 4713
sgRNA464	GTCGTGCCGCTCCTGCTTGC
sgRNA465	TTCCCCGAACGCAAGGAGCG
sgRNA466	GCAAGCAGGAGCGGCACGAC
sgRNA467	TACAGTGTACTCGCTGCATC	NDUFS1 4719
sgRNA468	TGTCCTATTTGTGACCAGGG
sgRNA469	ATGTTCATGTCTGAACTGTC
sgRNA470	AAGGACCAGTCCATGATGTT
sgRNA471	TCAATTCCATCACTAGTCGC	NDUFS2 4720
sgRNA472	ACGTTTGTTGAACCACATCA
sgRNA473	CGACTAGTGATGGAATTGAG
sgRNA474	AAATGTCATCCATAAGCCCA
sgRNA475	ATCATTCCGTGGTCTGACAG	NDUFS3 4722
sgRNA476	CACATACTCACGGCGCGTGT
sgRNA477	CAAGTATGTCCAACAAGTTC
sgRNA478	ACCCTCCGTTCTGTTGCTGC
sgRNA479	CTTTGACAGATGAGACGTGC	NDUFS5 4725
sgRNA480	TGGTGAACAGCCCTACAAGA
sgRNA481	CATCGACCAGCCATCTTGTA
sgRNA482	TCCCCCTTGCCAATGTGGTG
sgRNA483	CCACGATCATGACGTCGGAC	NDUFS7 374291
sgRNA484	CCAGTCCGACGTCATGATCG
sgRNA485	TGGCCACCACATACTCGCCC
sgRNA486	ACCTCGTCAACTGGGCCCGC
sgRNA487	CATCAACTACCCGTTCGAGA	NDUFS8 4728
sgRNA488	GCGCTGCGCCGGTACCCATC
sgRNA489	CATGTCGATGTCATAGCGGG
sgRNA490	ATGACCAAGTGCATCTACTG
sgRNA491	TCCAGTCGGGCCCCTTCAGC	NDUFV1 4723
sgRNA492	TGTACCAGTCACCTCGACTC
sgRNA493	ATCCTTCAGCGAGCCAAATG
sgRNA494	TAAGATCTCCCGGTCCTTGC
sgRNA495	GCCCGCCATGTTCTTCTCCG	NDUFV2 4729
sgRNA496	AGCTGGAGGAGCTTTATTTG
sgRNA497	TCCTTACCCAGTGGGCGGTG
sgRNA498	TTTCACACCAGAAAACTATA
sgRNA499	GGGCGGGATAATCCCATTCA	NNT 23530
sgRNA500	TACTACTGGCATCACCTGTC
sgRNA501	CATACCTGCAATGTTGACAG
sgRNA502	ATATCCTCTGTCAACATTGC
sgRNA503	GCCCATCACCTCGACCACGG	SDHA 6389
sgRNA504	CGGCCTTACCCTTCCATATA
sgRNA505	GCAGGCTTGCGAGCTGCATT
sgRNA506	GGGCCTGCTCCGTCATGTAG
sgRNA507	ACCGGCCATCGGCAGTCATG	SLC25A11 8402
sgRNA508	CTTATCCGCATGACTGCCGA
sgRNA509	ACGCCCTGATTCGAATCACC
sgRNA510	TTCGGCTGGTGTTCCCACAA
sgRNA511	CTTACGAATTGCTACAGCGA	SLC25A13 10165
sgRNA512	GAGTAAATTCCGCATATGTC
sgRNA513	TCAGCAAAGTTACACCAAAC
sgRNA514	ATCAACATATTCCATTTAAC
sgRNA515	TGGTGTTGAACAGGTCGTCC	MDH2 4191
sgRNA516	GATCTGCGTCATTGCCAATC
sgRNA517	ACAGGGACGTTGACTCGAGC
sgRNA518	CGAGTCAACGTCCCTGTCAT
sgRNA519	AATATCCTCCGTCAGACCCG	OGDH 4967
sgRNA520	GCCCAACGTGGACAAGCTCG
sgRNA521	TTCCTGTCCCCCGATGAAAG
sgRNA522	TGGCAGTGCAGTCGCTCATC
