## supplemental table 4 for "Potentiating the anti-tumor response of tumor infiltrated T cells by NAD^+^ supplementation"

### Sheet: FK866
Row	Index	Peak Name	m/z	Ret. Time	Group	Use	t-value	p-value	Mean 1	Mean 2	Median 1	Median 2	Sigma 1	Sigma 2	Delta	Fold Change	Log (Fold Change)	fold change	p value
1	1	1,3-Dimethyluric acid	N/A	N/A		TRUE	-13.3238	3.1412e-06	42270	119450	41460	116600	9163.1	7876.34	-77180	0.353872	1.4987	2.82588	5.5029
2	2	1,9-Dimethyluric acid	N/A	N/A		TRUE	-13.3238	3.1412e-06	42270	119450	41460	116600	9163.1	7876.34	-77180	0.353872	1.4987	2.82588	5.5029
3	3	2'-Deoxyguanosine 5'-monophosphate	N/A	N/A		TRUE	-14.4489	1.8128e-06	2330400	3656750	2324000	3705500	140534	131756	-1326350	0.637287	0.649984	1.56915	5.74165
4	4	2-Furoic acid	N/A	N/A		TRUE	12.7301	4.2735e-06	359240	129525	354200	129650	30253.1	21635.2	229715	2.77352	-1.47172	0.360553	5.36922
5	5	3-Aminoisobutanoic acid	N/A	N/A		TRUE	-3.01711	0.01947	1159400	1348500	1187000	1356000	78805.5	109947	-189100	0.85977	0.217977	1.1631	1.71063
6	6	4-Hydroxycyclohexylcarboxylic acid	N/A	N/A		TRUE	0.95595	0.37094	12878.8	10744.2	14430	10625	3947.25	2253.53	2134.55	1.19867	-0.261433	0.834259	0.430696
7	7	4-Hydroxyphenylpyruvic acid	N/A	N/A		TRUE	4.27358	0.00368	41068	32162.5	41360	31740	2379.27	3868.9	8905.5	1.27689	-0.352635	0.783152	2.43415
8	8	4-Hydroxyproline	N/A	N/A		TRUE	-19.7528	2.1298e-07	2995400	4645000	2922000	4635500	149110	80734.1	-1649600	0.644865	0.63293	1.55071	6.67166
9	9	5-Aminolevulinic acid	N/A	N/A		TRUE	-19.7528	2.1298e-07	2995400	4645000	2922000	4635500	149110	80734.1	-1649600	0.644865	0.63293	1.55071	6.67166
10	10	5-Aminopentanoic acid	N/A	N/A		TRUE	-80.809	1.1698e-11	306340	726925	305000	726700	6731.12	8947.02	-420585	0.421419	1.24667	2.37294	10.9319
11	11	5'-Methylthioadenosine	N/A	N/A		TRUE	-2.95774	0.02117	1140080	1410250	1101000	1378500	149334	116314	-270170	0.808424	0.306816	1.23697	1.67428
12	12	6-Hydroxydopamine	N/A	N/A		TRUE	2.57274	0.03686	443580	343950	434900	369950	30289.7	80948.6	99630	1.28966	-0.366995	0.775396	1.43344
13	13	6-Phosphogluconic acid	N/A	N/A		TRUE	-3.40289	0.0114	28070	38752.5	28750	37255	3672.7	5754.48	-10682.5	0.72434	0.46526	1.38057	1.9431
14	14	Acetylcysteine	N/A	N/A		TRUE	6.47618	0.00034	6837	4243	6897	4403.5	672.065	479.231	2594	1.61136	-0.688279	0.620594	3.46852
15	15	Acetylglycine	N/A	N/A		TRUE	-18.9989	2.7843e-07	78164	198850	77880	199050	3364.29	13933.3	-120686	0.39308	1.3471	2.54401	6.55528
16	16	Adenine	N/A	N/A		TRUE	-1.63491	0.14608	979000	1102750	1012000	1144000	80006.2	145509	-123750	0.887781	0.171725	1.1264	0.835409
17	17	Adenosine	N/A	N/A		TRUE	7.74366	0.00011	39770	20722.5	40510	21340	4315.2	2558.22	19047.5	1.91917	-0.940482	0.521059	3.95861
18	18	Adenosine 2',3'-cyclic phosphate	N/A	N/A		TRUE	1.56495	0.16157	59818	54582.5	61810	54050	3783.51	6240.74	5235.5	1.09592	-0.132141	0.912476	0.791639
19	19	Adenosine monophosphate	N/A	N/A		TRUE	-14.4489	1.8128e-06	2330400	3656750	2324000	3705500	140534	131756	-1326350	0.637287	0.649984	1.56915	5.74165
20	20	Adenosine triphosphate	N/A	N/A		TRUE	4.70542	0.00219	7836600	5039750	7671000	5484000	861443	917861	2796850	1.55496	-0.636876	0.643104	2.65956
21	21	ADP	N/A	N/A		TRUE	4.78597	0.002	5491400	3768000	5398000	3668500	626420	386199	1723400	1.45738	-0.543375	0.686164	2.69897
22	22	Alpha-D-Glucose	N/A	N/A		TRUE	-2.89765	0.02306	5865600	7060750	5506000	7233000	690920	495587	-1195150	0.830733	0.267543	1.20376	1.63714
23	23	Alpha-Lactose	N/A	N/A		TRUE	-3.49539	0.01006	19896	25762.5	19330	25475	3216.38	901.383	-5866.5	0.772285	0.372794	1.29486	1.9974
24	24	Aminocaproic acid	N/A	N/A		TRUE	-19.646	2.2109e-07	5106400	8671000	5058000	8805000	186389	352675	-3564600	0.588906	0.763892	1.69807	6.65543
25	25	Argininosuccinic acid	N/A	N/A		TRUE	-23.4125	6.584e-08	72832	143200	71980	142250	3238.07	5732.36	-70368	0.508603	0.975387	1.96617	7.18151
26	26	Aspirin	N/A	N/A		TRUE	4.27358	0.00368	41068	32162.5	41360	31740	2379.27	3868.9	8905.5	1.27689	-0.352635	0.783152	2.43415
27	27	beta-Diphosphopyridine nucleotide	N/A	N/A		TRUE	51.2326	2.8272e-10	2481000	22942.5	2459000	22725	94612.4	761.244	2.45806e+06	108.14	-6.75676	0.00924728	9.54864
28	28	Betaine	N/A	N/A		TRUE	-80.809	1.1698e-11	306340	726925	305000	726700	6731.12	8947.02	-420585	0.421419	1.24667	2.37294	10.9319
29	29	Beta-Leucine	N/A	N/A		TRUE	-19.646	2.2109e-07	5106400	8671000	5058000	8805000	186389	352675	-3564600	0.588906	0.763892	1.69807	6.65543
30	30	Caffeic acid	N/A	N/A		TRUE	4.27358	0.00368	41068	32162.5	41360	31740	2379.27	3868.9	8905.5	1.27689	-0.352635	0.783152	2.43415
31	31	Caprylic acid	N/A	N/A		TRUE	0.668675	0.52513	99812	84890	92280	72445	27303.7	39852.2	14922	1.17578	-0.233619	0.850499	0.279733
32	32	Carnosine	N/A	N/A		TRUE	1.2783	0.2419	5540.8	5175.5	5372	5112	491.722	317.899	365.3	1.07058	-0.098396	0.934071	0.616364
33	33	Cellobiose	N/A	N/A		TRUE	-3.49539	0.01006	19896	25762.5	19330	25475	3216.38	901.383	-5866.5	0.772285	0.372794	1.29486	1.9974
34	34	Chenodeoxycholic acid	N/A	N/A		TRUE	2.11915	0.07181	71292	51367.5	64690	52235	16049.3	10720.6	19924.5	1.38788	-0.472884	0.720523	1.14382
35	35	Cholesterol sulfate	N/A	N/A		TRUE	-2.72473	0.02956	226880	273425	239300	268950	25487	25435.6	-46545	0.829771	0.269216	1.20515	1.5293
36	36	Cinnamic acid	N/A	N/A		TRUE	1.10844	0.3043	372000	346075	393200	351000	31881.4	38486.7	25925	1.07491	-0.104218	0.930309	0.516698
37	37	Citraconic acid	N/A	N/A		TRUE	31.7723	7.9086e-09	257500	31790	260100	32490	13900.5	2011.43	225710	8.10003	-3.01793	0.123456	8.1019
38	38	Citric acid	N/A	N/A		TRUE	17.2916	5.3168e-07	1177800	398675	1181000	398500	63140.3	72190.5	779125	2.95429	-1.56281	0.338491	6.27435
39	39	Creatinine	N/A	N/A		TRUE	2.12244	0.07146	47382	40767.5	47390	43530	2092.38	6672.54	6614.5	1.16225	-0.21692	0.860401	1.14594
40	40	Cyclic AMP	N/A	N/A		TRUE	1.56495	0.16157	59818	54582.5	61810	54050	3783.51	6240.74	5235.5	1.09592	-0.132141	0.912476	0.791639
41	41	Cytidine monophosphate	N/A	N/A		TRUE	2.5864	0.03613	168900	152575	165100	154150	10601.7	7530.99	16325	1.107	-0.146651	0.903345	1.44213
42	42	Cytidine triphosphate	N/A	N/A		TRUE	8.62795	5.609e-05	309040	141475	300800	146400	35754.5	15850.8	167565	2.18441	-1.12725	0.457789	4.25111
43	43	D-Alanine	N/A	N/A		TRUE	-27.8231	1.9897e-08	122620	656475	123800	676400	3787.08	43472.5	-533855	0.186785	2.42055	5.35374	7.70121
44	44	D-Alpha-aminobutyric acid	N/A	N/A		TRUE	-3.01711	0.01947	1159400	1348500	1187000	1356000	78805.5	109947	-189100	0.85977	0.217977	1.1631	1.71063
45	45	D-Arabitol	N/A	N/A		TRUE	-10.6606	1.4011e-05	31114	102685	30890	106700	1323.45	15210.9	-71571	0.303004	1.72259	3.30028	4.85353
46	46	D-Arginine	N/A	N/A		TRUE	-10.8421	1.2525e-05	190800	632450	201400	650450	24495.6	88339.4	-441650	0.301684	1.72889	3.31473	4.90222
47	47	dCMP	N/A	N/A		TRUE	0.200757	0.8466	83904	80892.5	85520	77795	16719.8	28178.8	3011.5	1.03723	-0.0527336	0.964108	0.0723217
48	48	Deoxyadenosine monophosphate	N/A	N/A		TRUE	10.316	1.7421e-05	135600	87320	133800	88365	6919.9	7051.69	48280	1.55291	-0.634973	0.643953	4.75893
49	49	D-Fructose	N/A	N/A		TRUE	-2.89765	0.02306	5865600	7060750	5506000	7233000	690920	495587	-1195150	0.830733	0.267543	1.20376	1.63714
50	50	D-Fructose, [M+NH4]+	N/A	N/A		TRUE	-2.89765	0.02306	5865600	7060750	5506000	7233000	690920	495587	-1195150	0.830733	0.267543	1.20376	1.63714
51	51	D-Galactose	N/A	N/A		TRUE	-2.89765	0.02306	5865600	7060750	5506000	7233000	690920	495587	-1195150	0.830733	0.267543	1.20376	1.63714
52	52	D-Glucose	N/A	N/A		TRUE	-2.89765	0.02306	5865600	7060750	5506000	7233000	690920	495587	-1195150	0.830733	0.267543	1.20376	1.63714
53	53	D-Glutamine	N/A	N/A		TRUE	-18.177	3.7738e-07	1943400	3464250	1898000	3518500	103864	148037	-1520850	0.560987	0.83396	1.78257	6.42322
54	54	dGTP	N/A	N/A		TRUE	4.70542	0.00219	7836600	5039750	7671000	5484000	861443	917861	2796850	1.55496	-0.636876	0.643104	2.65956
55	55	Dimethylglycine	N/A	N/A		TRUE	-3.01711	0.01947	1159400	1348500	1187000	1356000	78805.5	109947	-189100	0.85977	0.217977	1.1631	1.71063
56	56	D-Lactic acid	N/A	N/A		TRUE	18.0937	3.8949e-07	35586000	22767500	35280000	22290000	1.03437e+06	1.08439e+06	12818500	1.56302	-0.644334	0.639788	6.4095
57	57	D-Lysine	N/A	N/A		TRUE	-30.7458	9.9381e-09	29356	81820	29330	81385	980.219	3717.09	-52464	0.358788	1.4788	2.78716	8.0027
58	58	D-Mannose	N/A	N/A		TRUE	-2.89765	0.02306	5865600	7060750	5506000	7233000	690920	495587	-1195150	0.830733	0.267543	1.20376	1.63714
59	59	Dodecanoic acid	N/A	N/A		TRUE	-23.7479	5.9667e-08	379140	726350	383900	718650	9450.03	31453.7	-347210	0.52198	0.937934	1.91578	7.22427
60	60	D-Tagatose	N/A	N/A		TRUE	-2.89765	0.02306	5865600	7060750	5506000	7233000	690920	495587	-1195150	0.830733	0.267543	1.20376	1.63714
61	61	D-Xylitol	N/A	N/A		TRUE	-10.6606	1.4011e-05	31114	102685	30890	106700	1323.45	15210.9	-71571	0.303004	1.72259	3.30028	4.85353
62	62	D-Xylose	N/A	N/A		TRUE	-33.5562	5.4075e-09	6177.4	121300	6015	121500	1990.53	7466.37	-115123	0.0509266	4.29544	19.6361	8.267
63	63	D-Xylulose	N/A	N/A		TRUE	-33.5562	5.4075e-09	6177.4	121300	6015	121500	1990.53	7466.37	-115123	0.0509266	4.29544	19.6361	8.267
64	64	FAD	N/A	N/A		TRUE	6.74939	0.00027	77132	62607.5	78240	61675	2941.48	3532.15	14524.5	1.23199	-0.300994	0.811693	3.56864
65	65	Flavin Mononucleotide	N/A	N/A		TRUE	1.77817	0.11861	10198.2	9258	10450	9187.5	714.134	877.296	940.2	1.10156	-0.139542	0.907807	0.925879
66	66	Fructose 6-phosphate	N/A	N/A		TRUE	-42.7079	1.007e-09	156800	5370750	156100	5369000	8494.7	277824	-5213950	0.0291952	5.09813	34.2522	8.99697
67	67	Fumaric acid	N/A	N/A		TRUE	-8.29359	7.236e-05	724180	1007775	724900	1027000	18909.7	74740	-283595	0.718593	0.476753	1.39161	4.1405
68	68	Galactitol	N/A	N/A		TRUE	-26.4302	2.8418e-08	602180	11259500	615900	11485000	66151.2	915001	-10657320	0.0534819	4.2248	18.6979	7.54641
69	69	Galactonic acid	N/A	N/A		TRUE	-13.2526	3.2571e-06	42842	119950	42380	117350	9263.21	7818.14	-77108	0.357165	1.48534	2.79982	5.48717
70	70	Gamma-Aminobutyric acid	N/A	N/A		TRUE	-3.01711	0.01947	1159400	1348500	1187000	1356000	78805.5	109947	-189100	0.85977	0.217977	1.1631	1.71063
71	71	Gluconic acid	N/A	N/A		TRUE	-13.2526	3.2571e-06	42842	119950	42380	117350	9263.21	7818.14	-77108	0.357165	1.48534	2.79982	5.48717
72	72	Glucosamine 6-phosphate	N/A	N/A		TRUE	-23.8516	5.7893e-08	18782	68217.5	18720	68950	630.69	4663.06	-49435.5	0.275325	1.86079	3.63207	7.23737
73	73	Glucose 1-phosphate	N/A	N/A		TRUE	-42.7079	1.007e-09	156800	5370750	156100	5369000	8494.7	277824	-5213950	0.0291952	5.09813	34.2522	8.99697
74	74	Glucose 6-phosphate	N/A	N/A		TRUE	-42.7079	1.007e-09	156800	5370750	156100	5369000	8494.7	277824	-5213950	0.0291952	5.09813	34.2522	8.99697
75	75	Glutathione	N/A	N/A		TRUE	4.84257	0.00187	20658000	17532500	20340000	17230000	696757	1.22992e+06	3125500	1.17827	-0.236669	0.848703	2.72816
76	76	Glycerol 3-phosphate	N/A	N/A		TRUE	20.9988	1.3968e-07	1462200	753125	1441000	759750	56896.4	39950.8	709075	1.94151	-0.957179	0.515063	6.85487
77	77	Glycine	N/A	N/A		TRUE	-1.78914	0.11673	616280	641850	623600	645850	25656.7	13469.1	-25570	0.960162	0.0586502	1.04149	0.932818
78	78	Guanosine monophosphate	N/A	N/A		TRUE	-25.7062	3.4457e-08	302040	752400	308100	746950	20752.5	31894.9	-450360	0.401435	1.31676	2.49106	7.46272
79	79	Guanosine triphosphate	N/A	N/A		TRUE	-1.20568	0.26711	116680	143812	111200	164900	14661.1	48366.5	-27132.5	0.811334	0.301632	1.23254	0.57331
80	80	Heptadecanoic acid	N/A	N/A		TRUE	-3.17956	0.0155	466860	575425	483100	549300	28519.4	70432.2	-108565	0.811331	0.301638	1.23254	1.80967
81	81	Histamine	N/A	N/A		TRUE	-6.11464	0.00048	5061	13459	5435	13665	939.469	2933.26	-8398	0.376031	1.41108	2.65936	3.31876
82	82	Homo-L-arginine	N/A	N/A		TRUE	-1.10117	0.30724	3202.4	4355.5	2752	4366	1635.11	1456.36	-1153.1	0.735254	0.443685	1.36007	0.512522
83	83	Hypotaurine	N/A	N/A		TRUE	4.69682	0.00222	147340	133700	144600	133650	4234.74	4451.97	13640	1.10202	-0.14015	0.907425	2.65365
84	84	Inosine	N/A	N/A		TRUE	-5.31974	0.0011	698880	879125	674100	870450	54557.5	44541.5	-180245	0.794972	0.331024	1.25791	2.95861
85	85	Inosinic acid	N/A	N/A		TRUE	-40.9289	1.355e-09	425360	1498500	417600	1510500	37326	41315.9	-1073140	0.283857	1.81676	3.5229	8.86806
86	86	Isocitric acid	N/A	N/A		TRUE	17.2916	5.3168e-07	1177800	398675	1181000	398500	63140.3	72190.5	779125	2.95429	-1.56281	0.338491	6.27435
87	87	Isomaltose	N/A	N/A		TRUE	-3.49539	0.01006	19896	25762.5	19330	25475	3216.38	901.383	-5866.5	0.772285	0.372794	1.29486	1.9974
88	88	Itaconic acid	N/A	N/A		TRUE	31.7723	7.9086e-09	257500	31790	260100	32490	13900.5	2011.43	225710	8.10003	-3.01793	0.123456	8.1019
89	89	Lactulose	N/A	N/A		TRUE	-3.49539	0.01006	19896	25762.5	19330	25475	3216.38	901.383	-5866.5	0.772285	0.372794	1.29486	1.9974
90	90	L-Alanine	N/A	N/A		TRUE	-27.8231	1.9897e-08	122620	656475	123800	676400	3787.08	43472.5	-533855	0.186785	2.42055	5.35374	7.70121
91	91	L-Alloisoleucine	N/A	N/A		TRUE	-19.646	2.2109e-07	5106400	8671000	5058000	8805000	186389	352675	-3564600	0.588906	0.763892	1.69807	6.65543
92	92	L-Alpha-aminobutyric acid	N/A	N/A		TRUE	-3.01711	0.01947	1159400	1348500	1187000	1356000	78805.5	109947	-189100	0.85977	0.217977	1.1631	1.71063
93	93	L-Arabitol	N/A	N/A		TRUE	-10.6606	1.4011e-05	31114	102685	30890	106700	1323.45	15210.9	-71571	0.303004	1.72259	3.30028	4.85353
94	94	L-Arginine	N/A	N/A		TRUE	-10.8421	1.2525e-05	190800	632450	201400	650450	24495.6	88339.4	-441650	0.301684	1.72889	3.31473	4.90222
95	95	L-Cystathionine	N/A	N/A		TRUE	-3.06184	0.01828	21728	27805	21800	27460	2774.2	3188.13	-6077	0.781442	0.355789	1.27969	1.73802
96	96	L-Cysteine	N/A	N/A		TRUE	0.42185	0.68579	18544	16435	18110	16240	8026.92	6609.85	2109	1.12832	-0.174181	0.88627	0.163809
97	97	L-Fucose	N/A	N/A		TRUE	-30.8201	9.7727e-09	7634.6	98692.5	7459	100075	859.455	6654.09	-91057.9	0.0773574	3.69232	12.927	8.00999
98	98	L-Glutamic acid	N/A	N/A		TRUE	-2.52837	0.03933	5196600	6290750	5294000	6383500	514618	786086	-1094150	0.82607	0.275664	1.21055	1.40528
99	99	L-Glutamine	N/A	N/A		TRUE	-18.177	3.7738e-07	1943400	3464250	1898000	3518500	103864	148037	-1520850	0.560987	0.83396	1.78257	6.42322
100	100	L-Histidine	N/A	N/A		TRUE	-14.119	2.1208e-06	222200	584150	219000	584550	11111.3	56947.5	-361950	0.380382	1.39448	2.62894	5.6735
101	101	L-Homoserine	N/A	N/A		TRUE	-13.6123	2.7173e-06	626640	1100250	621700	1117500	36701.3	66939.6	-473610	0.569543	0.812123	1.75579	5.56586
102	102	L-Isoleucine	N/A	N/A		TRUE	-19.646	2.2109e-07	5106400	8671000	5058000	8805000	186389	352675	-3564600	0.588906	0.763892	1.69807	6.65543
103	103	L-Leucine	N/A	N/A		TRUE	-19.646	2.2109e-07	5106400	8671000	5058000	8805000	186389	352675	-3564600	0.588906	0.763892	1.69807	6.65543
104	104	L-Lysine	N/A	N/A		TRUE	-30.7458	9.9381e-09	29356	81820	29330	81385	980.219	3717.09	-52464	0.358788	1.4788	2.78716	8.0027
105	105	L-Malic acid	N/A	N/A		TRUE	-2.84751	0.02478	2296200	2536250	2305000	2596500	92826.2	159251	-240050	0.905352	0.143449	1.10454	1.6059
106	106	L-Norleucine	N/A	N/A		TRUE	-19.646	2.2109e-07	5106400	8671000	5058000	8805000	186389	352675	-3564600	0.588906	0.763892	1.69807	6.65543
107	107	L-Proline	N/A	N/A		TRUE	-5.31522	0.0011	2683200	2986250	2654000	3001500	102121	54322.3	-303050	0.898518	0.15438	1.11294	2.95861
108	108	L-Serine	N/A	N/A		TRUE	-22.2929	9.2407e-08	157240	306950	156700	312550	6071.49	13590.3	-149710	0.512266	0.965035	1.95211	7.0343
109	109	L-Sorbose	N/A	N/A		TRUE	-2.89765	0.02306	5865600	7060750	5506000	7233000	690920	495587	-1195150	0.830733	0.267543	1.20376	1.63714
110	110	L-Threonine	N/A	N/A		TRUE	-13.6123	2.7173e-06	626640	1100250	621700	1117500	36701.3	66939.6	-473610	0.569543	0.812123	1.75579	5.56586
111	111	L-Tryptophan	N/A	N/A		TRUE	-13.4388	2.9639e-06	507240	816175	497400	837550	18962	47547.6	-308935	0.621484	0.68621	1.60905	5.52814
112	112	L-Tyrosine	N/A	N/A		TRUE	-3.08922	0.01759	327180	383425	310300	393750	30879.5	21153	-56245	0.853309	0.22886	1.17191	1.75473
113	113	L-Valine	N/A	N/A		TRUE	-80.809	1.1698e-11	306340	726925	305000	726700	6731.12	8947.02	-420585	0.421419	1.24667	2.37294	10.9319
114	114	Malic acid	N/A	N/A		TRUE	-2.84751	0.02478	2296200	2536250	2305000	2596500	92826.2	159251	-240050	0.905352	0.143449	1.10454	1.6059
115	115	Mannitol	N/A	N/A		TRUE	-26.4302	2.8418e-08	602180	11259500	615900	11485000	66151.2	915001	-10657320	0.0534819	4.2248	18.6979	7.54641
116	116	Mannose 6-phosphate	N/A	N/A		TRUE	-42.7079	1.007e-09	156800	5370750	156100	5369000	8494.7	277824	-5213950	0.0291952	5.09813	34.2522	8.99697
117	117	Mannose 6-phosphate, [M+Na]+	N/A	N/A		TRUE	-42.7079	1.007e-09	156800	5370750	156100	5369000	8494.7	277824	-5213950	0.0291952	5.09813	34.2522	8.99697
118	118	Melibiose	N/A	N/A		TRUE	-3.49539	0.01006	19896	25762.5	19330	25475	3216.38	901.383	-5866.5	0.772285	0.372794	1.29486	1.9974
119	119	Mesaconic acid	N/A	N/A		TRUE	31.7723	7.9086e-09	257500	31790	260100	32490	13900.5	2011.43	225710	8.10003	-3.01793	0.123456	8.1019
120	120	Methylmalonic acid	N/A	N/A		TRUE	1.87	0.10368	711540	676375	717500	674200	34850.7	14634.1	35165	1.05199	-0.0731215	0.950579	0.984305
121	121	Myoinositol	N/A	N/A		TRUE	-2.89765	0.02306	5865600	7060750	5506000	7233000	690920	495587	-1195150	0.830733	0.267543	1.20376	1.63714
122	122	Myristic acid	N/A	N/A		TRUE	-13.6259	2.699e-06	649660	977425	676000	989500	36547.2	34918.9	-327765	0.664665	0.589301	1.50452	5.5688
123	123	N-Acetylglutamic acid	N/A	N/A		TRUE	-1.21181	0.2649	228480	240075	223700	238500	13838.2	14811.8	-11595	0.951703	0.0714173	1.05075	0.576918
124	124	N-Acetylneuraminic acid	N/A	N/A		TRUE	-6.37643	0.00038	51666	70080	51950	71400	4273.86	4345.97	-18414	0.737243	0.439788	1.3564	3.42022
125	125	NADH	N/A	N/A		TRUE	39.7582	1.6589e-09	754000	42532.5	759900	42395	35185.9	3113.63	711468	17.7276	-4.14793	0.0564092	8.78018
126	126	Nervonic acid	N/A	N/A		TRUE	7.46781	0.00014	168820	126425	164400	125850	10913.4	2882.56	42395	1.33534	-0.417204	0.748875	3.85387
127	127	N-Formyl-L-methionine	N/A	N/A		TRUE	0.46802	0.65399	16656	15920	16510	16120	2947.54	1113.13	736	1.04623	-0.0652016	0.955812	0.184429
128	128	Niacinamide	N/A	N/A		TRUE	0.0500591	0.96147	55018	54507.5	57040	54810	12206.7	18454.7	510.5	1.00937	-0.0134489	0.990721	0.0170643
129	129	Nicotinic acid	N/A	N/A		TRUE	-1.64199	0.14459	8391.6	10792.5	8081	10855	2829.59	640.644	-2400.9	0.77754	0.363011	1.28611	0.839862
130	130	Nicotinuric acid	N/A	N/A		TRUE	-2.53969	0.03868	3765400	4567250	3471000	4604500	507554	416411	-801850	0.824435	0.278523	1.21295	1.41251
131	131	N-Methyl-a-aminoisobutyric acid	N/A	N/A		TRUE	-80.809	1.1698e-11	306340	726925	305000	726700	6731.12	8947.02	-420585	0.421419	1.24667	2.37294	10.9319
132	132	Nonadecanoic acid	N/A	N/A		TRUE	-3.48965	0.01013	165120	189875	167200	188850	13356.7	4802.34	-24755	0.869625	0.201535	1.14992	1.99439
133	133	o-Tyrosine	N/A	N/A		TRUE	-3.08922	0.01759	327180	383425	310300	393750	30879.5	21153	-56245	0.853309	0.22886	1.17191	1.75473
134	134	Oxoglutaric acid	N/A	N/A		TRUE	20.1383	1.8642e-07	76108	28337.5	75060	28485	4446.12	1679.11	47770.5	2.68577	-1.42534	0.372333	6.72951
135	135	Pantothenic acid	N/A	N/A		TRUE	6.92375	0.00023	1139400	865975	1136000	878600	52017.3	66923.2	273425	1.31574	-0.395877	0.760027	3.63827
136	136	Pentadecanoic acid	N/A	N/A		TRUE	-8.54979	5.9485e-05	512720	685650	502600	679100	32309.7	27006.9	-172930	0.747787	0.419301	1.33728	4.22559
137	137	Phosphocreatine	N/A	N/A		TRUE	29.1223	1.4491e-08	14522	4627.5	14480	4792	565.04	415.761	9894.5	3.1382	-1.64994	0.318654	7.8389
138	138	Phosphoserine	N/A	N/A		TRUE	1.38668	0.20809	6953.8	5824.75	7000	6485	644.593	1698.08	1129.05	1.19384	-0.255605	0.837636	0.681749
139	139	Purine	N/A	N/A		TRUE	-22.581	8.4557e-08	15806	155275	13880	152900	5604.98	12486.6	-139469	0.101794	3.29628	9.8238	7.07285
140	140	Pyridoxal 5'-phosphate	N/A	N/A		TRUE	3.34775	0.01229	49816	7650.75	39000	8266.5	24759.6	2274.41	42165.2	6.51126	-2.70294	0.15358	1.91045
141	141	Pyridoxine	N/A	N/A		TRUE	2.57274	0.03686	443580	343950	434900	369950	30289.7	80948.6	99630	1.28966	-0.366995	0.775396	1.43344
142	142	Pyroglutamic acid	N/A	N/A		TRUE	5.00027	0.00156	2037800	1782750	2010000	1788500	98712.7	22321.5	255050	1.14307	-0.192908	0.874841	2.80688
143	143	Pyrrolidonecarboxylic acid	N/A	N/A		TRUE	5.00027	0.00156	2037800	1782750	2010000	1788500	98712.7	22321.5	255050	1.14307	-0.192908	0.874841	2.80688
144	144	Ribitol	N/A	N/A		TRUE	-10.6606	1.4011e-05	31114	102685	30890	106700	1323.45	15210.9	-71571	0.303004	1.72259	3.30028	4.85353
145	145	Ribonolactone	N/A	N/A		TRUE	35.0349	4.0048e-09	333540	27305	329300	27245	17230.6	550.787	306235	12.2153	-3.61062	0.0818642	8.39742
146	146	Sarcosine	N/A	N/A		TRUE	-27.8231	1.9897e-08	122620	656475	123800	676400	3787.08	43472.5	-533855	0.186785	2.42055	5.35374	7.70121
147	147	Scyllitol	N/A	N/A		TRUE	-2.89765	0.02306	5865600	7060750	5506000	7233000	690920	495587	-1195150	0.830733	0.267543	1.20376	1.63714
148	148	Sorbitol	N/A	N/A		TRUE	-26.4302	2.8418e-08	602180	11259500	615900	11485000	66151.2	915001	-10657320	0.0534819	4.2248	18.6979	7.54641
149	149	Stearic acid	N/A	N/A		TRUE	0.065499	0.94961	6909800	6839500	6354000	6642500	1.8726e+06	1.13916e+06	70300	1.01028	-0.0147531	0.989826	0.0224547
150	150	Succinic acid	N/A	N/A		TRUE	17.912	4.1744e-07	711540	324050	717500	334950	34850.7	28410.6	387490	2.19577	-1.13473	0.455421	6.37941
151	151	Sucrose	N/A	N/A		TRUE	-3.49539	0.01006	19896	25762.5	19330	25475	3216.38	901.383	-5866.5	0.772285	0.372794	1.29486	1.9974
152	152	Taurine	N/A	N/A		TRUE	-34.5826	4.3842e-09	5802600	7955500	5792000	7936000	48890.7	130032	-2152900	0.729382	0.455253	1.37102	8.35811
153	153	Taurodeoxycholic acid	N/A	N/A		TRUE	2.09963	0.07391	42054	38385	41900	38460	2436.85	2813.51	3669	1.09558	-0.1317	0.912755	1.1313
154	154	Theobromine	N/A	N/A		TRUE	-2.89805	0.02305	5861600	7053000	5503000	7225500	687954	495269	-1191400	0.831079	0.266943	1.20326	1.63733
155	155	Thymidine 5'-triphosphate	N/A	N/A		TRUE	14.8889	1.4782e-06	443860	156250	438300	163800	27695.9	30201.2	287610	2.8407	-1.50625	0.352025	5.83027
156	156	Trehalose	N/A	N/A		TRUE	-3.49539	0.01006	19896	25762.5	19330	25475	3216.38	901.383	-5866.5	0.772285	0.372794	1.29486	1.9974
157	157	Tryptamine	N/A	N/A		TRUE	-9.03041	4.1731e-05	12976	19285	12980	19960	506.636	1479.4	-6309	0.672855	0.571633	1.48621	4.37954
158	158	Turanose	N/A	N/A		TRUE	-3.49539	0.01006	19896	25762.5	19330	25475	3216.38	901.383	-5866.5	0.772285	0.372794	1.29486	1.9974
159	159	Undecanoic acid	N/A	N/A		TRUE	-7.06023	0.0002	45210	69137.5	46460	67980	5521.98	4347.31	-23927.5	0.653914	0.612827	1.52925	3.69897
160	160	Ureidosuccinic acid	N/A	N/A		TRUE	-6.23042	0.00043	72884	121950	76520	122200	6884.31	16074.5	-49066	0.597655	0.742616	1.67321	3.36653
161	161	Uridine 5'-diphosphate	N/A	N/A		TRUE	5.55967	0.00085	2147000	1332750	2215000	1354000	280131	81168	814250	1.61095	-0.687916	0.62075	3.07058
162	162	Uridine 5'-monophosphate	N/A	N/A		TRUE	-13.9446	2.3074e-06	456040	881375	453900	913900	15784.6	67021.4	-425335	0.517419	0.950596	1.93267	5.63688
163	163	Uridine diphosphate glucose	N/A	N/A		TRUE	7.05901	0.0002	5362200	2264000	5382000	2282000	856023	147662	3098200	2.36846	-1.24395	0.422215	3.69897
164	164	Valproic acid	N/A	N/A		TRUE	0.668675	0.52513	99812	84890	92280	72445	27303.7	39852.2	14922	1.17578	-0.233619	0.850499	0.279733
